# A population-scale landscape of the subgingival microbiome reveals divergent routes to periodontal dysbiosis

**DOI:** 10.64898/2026.09.24.754177

**Authors:** Lu Li, Moemen Hussein, Karen L. Falkner, Robert J. Genco, Yijun Sun, Jean Wactawski-Wende, Michael J. Buck, Haralampos Hatzikirou, Patricia I. Diaz

**Author notes:** Corresponding Author: Patricia I. Diaz. Equal contribution (Lu Li, Moemen Hussein). Author is deceased (Robert J. Genco).

## Abstract

Periodontitis is an archetypical mucosal inflammatory disease in which microbiome dysbiosis at the tooth-epithelial interface interacts with host genetic and behavioral risk factors to drive immune-mediated tissue destruction. Although subgingival microbiome compositional shifts are thought to parallel disease severity, microbiome variation at the population-level and its relationship to periodontal clinical phenotypes and disease-modifying factors remain poorly defined. Here, we use unsupervised manifold learning to map the compositional landscape of the subgingival microbiome in 1,355 adults spanning periodontal health to severe periodontitis. We identified eight latent microbiome states organized along a branching continuum from eubiosis to dysbiosis. An intermediate microbial configuration marked ecological destabilization and bifurcation into two distinct periodontitis-associated dysbiotic trajectories, distinguished by links to gingival inflammation and smoking. Although the microbiome trajectories broadly tracked periodontal destruction, a minority of individuals showed discordant microbiome-clinical phenotypes, with some individuals with periodontitis retaining otherwise eubiotic microbiomes enriched for low-abundance pathobionts, while some cases of health or mild disease had highly dysbiotic communities, suggesting distinct host susceptibility. Together, these findings define a population-scale ecological landscape of the subgingival microbiome, reveal divergent trajectories to periodontal dysbiosis, and highlight heterogeneity in the relationship between microbial community structure and clinical disease expression.
