## Supplementary Table S4 for "A population-scale landscape of the subgingival microbiome reveals divergent routes to periodontal dysbiosis"

### Sheet: Enriched in Cluster 1
Taxa	LDA Score (log10)
Streptococcus oralis subsp. dentisani clade 058	4.49386
Veillonella dispar	4.05205
Streptococcus sanguinis	3.92453
Haemophilus parainfluenzae	3.81353
Rothia dentocariosa	3.68391
Corynebacterium matruchotii	3.67974
Streptococcus intermedius	3.67272
Veillonella parvula	3.67191
Capnocytophaga sp. HMT 326	3.5802
Capnocytophaga gingivalis	3.49273
Selenomonas noxia	3.48633
Streptococcus gordonii	3.46012
Capnocytophaga sputigena	3.44612
Lautropia mirabilis	3.37247
Granulicatella adiacens	3.36926
Saccharibacteria (TM7) [G-1] bacterium HMT 957	3.33374
Fusobacterium nucleatum subsp. polymorphum	3.31288
Neisseria oralis	3.28028
Gemella haemolysans	3.27833
Actinomyces naeslundii	3.26378
Cardiobacterium hominis	3.25478
Leptotrichia sp. HMT 498	3.2347
Kingella oralis	3.23204
Anaeroglobus geminatus	3.20603
Capnocytophaga leadbetteri	3.1911
Bergeyella sp. HMT 322	3.18384
Streptococcus salivarius	3.1617
Actinomyces johnsonii	3.14754
Neisseria elongata	3.11034
Streptococcus cristatus clade 578	3.08813
Peptidiphaga sp. HMT 183	3.08699
Peptostreptococcaceae [XI][G-7] [Eubacterium] yurii subsps. yurii & margaretiae	3.02572
Actinomyces sp. HMT 169	3.00637
Neisseria perflava	3.00078
Ruminococcaceae [G-2] bacterium HMT 085	2.99212
Kingella denitrificans	2.97762
Porphyromonas pasteri	2.97022
Prevotella saccharolytica	2.96642
Treponema parvum	2.96566
Leptotrichia sp. HMT 219	2.96541
Olsenella uli	2.9519
Leptotrichia sp. HMT 215	2.92245
Corynebacterium durum	2.90503
Clostridiales [F-3][G-1] bacterium HMT 876	2.83142
Prevotella unclassified	2.83093
Actinomyces sp. HMT 171	2.82164
Saccharibacteria (TM7) [G-3] bacterium HMT 351	2.80929
Porphyromonas sp. HMT 278	2.80873
Prevotella sp. HMT 301	2.79886
Campylobacter concisus	2.77708
Actinomyces oris	2.76818
Sphingomonas unclassified	2.73617
Bergeyella sp. HMT 907	2.70023
Porphyromonas sp. HMT 284	2.68854
Porphyromonas sp. HMT 275	2.67766
Centipeda periodontii	2.65563
Lachnoanaerobaculum unclassified	2.65002
Prevotella melaninogenica	2.64328
Bulleidia extructa	2.61101
Veillonellaceae [G-1] bacterium HMT 155	2.60753
Solobacterium moorei	2.60457
Schaalia sp. HMT 180	2.58387
Veillonellaceae [G-1] unclassified	2.57318
Prevotella sp. HMT 315	2.56575
Rothia aeria	2.55365
Oribacterium sp. HMT 078	2.55004
Alloprevotella sp. HMT 308	2.50569

### Sheet: Enriched in Cluster 2
Taxa	LDA Score (log10)
Streptococcus oralis subsp. dentisani clade 058	4.50465
Rothia dentocariosa	4.26786
Veillonella dispar	4.21835
Streptococcus sanguinis	4.07172
Streptococcus mutans	3.93767
Veillonella parvula	3.89588
Streptococcus salivarius	3.78793
Veillonella atypica	3.72618
Anaeroglobus geminatus	3.71997
Leptotrichia wadei	3.71466
Leptothrix sp. HMT 025	3.70957
Pseudomonas unclassified	3.69507
Fusobacterium sp. HMT 203	3.68404
Leptotrichia sp. HMT 417	3.64854
Comamonadaceae unclassified	3.61883
Yersinia pestis	3.57349
Lautropia mirabilis	3.54336
Actinomyces oris	3.51594
Prevotella oralis	3.51479
Peptidiphaga sp. HMT 183	3.51153
Sphingomonas echinoides	3.5071
Actinomyces sp. HMT 169	3.49931
Prevotella denticola	3.47805
Clostridiales [F-3][G-1] bacterium HMT 876	3.46502
Peptidiphaga gingivicola	3.43293
Streptococcus parasanguinis clade 411	3.40484
Bacillaceae unclassified	3.4031
Prevotella sp. HMT 472	3.39733
Prevotella histicola	3.3829
Selenomonas sp. HMT 936	3.37977
Peptostreptococcus stomatis	3.35229
Selenomonas sp. HMT 136	3.34889
Saccharibacteria (TM7) [G-1] bacterium HMT 869	3.33945
Saccharibacteria (TM7) [G-1] unclassified	3.31844
Burkholderia cepacia	3.31627
Pseudomonas pseudoalcaligenes	3.30989
Tannerella sp. HMT 286	3.29357
Acinetobacter unclassified	3.28022
Veillonella rogosae	3.27633
Novosphingobium panipatense	3.27357
Brevundimonas diminuta	3.27045
Escherichia coli	3.26477
Bergeyella unclassified	3.2139
Burkholderiales unclassified	3.19026
Delftia acidovorans	3.15552
Capnocytophaga sp. HMT 336	3.14832
Stenotrophomonas maltophilia	3.14609
Bacteroides unclassified	3.13418
Gemella haemolysans	3.0876
Capnocytophaga gingivalis	3.07617
Bacillales unclassified	3.05778
Porphyrobacter tepidarius	3.0538
Caulobacter sp. HMT 002	3.03663
Parvimonas sp. HMT 110	3.02188
Negativicutes unclassified	3.01127
Lactobacillales unclassified	3.00686
Actinomyces gerencseriae	2.9959
Prevotella unclassified	2.98195
Streptococcus cristatus clade 578	2.97499
Capnocytophaga sputigena	2.95729
Actinobacteria unclassified	2.93621
Catonella sp. HMT 451	2.93078
Leptotrichia sp. HMT 223	2.89991
Betaproteobacteria unclassified	2.89494
Capnocytophaga sp. HMT 902	2.89171
Cardiobacterium hominis	2.87758
Streptococcus gordonii	2.85996
Enterobacteriaceae unclassified	2.85434
Desulfobulbus sp. HMT 041	2.8533
Selenomonas noxia	2.84854
Atopobium rimae	2.84021
Actinomyces sp. HMT 171	2.80358
Actinomyces sp. HMT 448	2.80189
Rothia mucilaginosa	2.79385
Granulicatella elegans	2.78561
Actinomyces unclassified	2.77311
Selenomonas flueggei	2.77249
Oribacterium sp. HMT 078	2.71961
Bacteria unclassified	2.70756
Streptococcus parasanguinis clade 721	2.68857
Fusobacterium nucleatum subsp. vincentii	2.68706
Actinomyces israelii	2.68311
Actinomyces naeslundii	2.66391
Saccharibacteria (TM7) [G-3] bacterium HMT 351	2.60708
Porphyromonas pasteri	2.57402
Streptococcus constellatus	2.57121
Prevotella sp. HMT 292	2.54804
Leptotrichia goodfellowii	2.53369
Neisseria flava	2.51885
Schaalia sp. HMT 180	2.51469
Cardiobacterium valvarum	2.51044

### Sheet: Enriched in Cluster 3
Taxa	LDA Score (log10)
Streptococcus oralis subsp. dentisani clade 058	3.91241
Neisseria subflava	3.71117
Leptotrichia buccalis	3.70034
Capnocytophaga granulosa	3.65354
Gemella morbillorum	3.63183
Corynebacterium matruchotii	3.61463
Haemophilus parainfluenzae	3.60086
Capnocytophaga sp. HMT 332	3.59722
Capnocytophaga leadbetteri	3.56601
Fusobacterium nucleatum subsp. polymorphum	3.54002
Porphyromonas pasteri	3.51461
Neisseria elongata	3.49209
Capnocytophaga sputigena	3.34135
Selenomonas noxia	3.2886
Cardiobacterium valvarum	3.26528
Selenomonas artemidis	3.26305
Cardiobacterium hominis	3.25133
Actinomyces naeslundii	3.22026
Lachnospiraceae [G-3] bacterium HMT 100	3.20828
Leptotrichia wadei	3.17309
Prevotella sp. HMT 301	3.16729
Ottowia sp. HMT 894	3.13848
Leptotrichia sp. HMT 212	3.11694
Prevotella sp. HMT 317	3.10622
Veillonella dispar	3.1009
Porphyromonas catoniae	3.06429
Streptococcus sp. HMT 056	3.06315
Granulicatella adiacens	3.05817
Neisseria unclassified	3.0477
Leptotrichia hongkongensis	3.01074
Peptostreptococcaceae [XI][G-7] [Eubacterium] yurii subsps. yurii & margaretiae	3.00383
Selenomonas infelix	3.00348
Aggregatibacter sp. HMT 458	2.98582
Absconditabacteria (SR1) [G-1] bacterium HMT 874	2.98581
Prevotella sp. HMT 472	2.98235
Campylobacter concisus	2.97702
Bergeyella sp. HMT 900	2.97528
Bergeyella sp. HMT 322	2.97298
Streptococcus gordonii	2.97156
Fusobacterium nucleatum subsp. nucleatum	2.97112
Arachnia propionica	2.96781
Lachnoanaerobaculum saburreum	2.95827
Neisseria flava	2.95824
Ruminococcaceae [G-2] bacterium HMT 085	2.93945
Streptococcus cristatus clade 578	2.93031
Haemophilus haemolyticus	2.9024
Gracilibacteria (GN02) [G-1] bacterium HMT 871	2.89835
Capnocytophaga gingivalis	2.8376
Eikenella corrodens	2.79732
Schaalia sp. HMT 178	2.77946
Treponema parvum	2.76812
Kingella sp. HMT 012	2.76218
Bergeyella sp. HMT 907	2.75269
Lachnoanaerobaculum umeaense	2.7381
Gemella haemolysans	2.73365
Streptococcus sp. HMT 074	2.72007
Lautropia mirabilis	2.70794
Peptostreptococcaceae [XI][G-4] bacterium HMT 369	2.70575
Saccharibacteria (TM7) [G-1] bacterium HMT 346	2.69957
Gracilibacteria (GN02) [G-1] bacterium HMT 872	2.6892
Aggregatibacter sp. HMT 513	2.67719
Saccharibacteria (TM7) [G-6] bacterium HMT 870	2.66909
Alloprevotella sp. HMT 912	2.64461
Prevotella sp. HMT 475	2.632
Peptococcus sp. HMT 167	2.63066
Prevotella maculosa	2.62592
Prevotella sp. HMT 315	2.62025
Actinomyces israelii	2.61549
Megasphaera micronuciformis	2.57653
Prevotella oulorum	2.56718
Betaproteobacteria unclassified	2.56508
Dialister sp. HMT 119	2.55778
Neisseria flavescens	2.55158
Centipeda periodontii	2.55035
Campylobacter rectus	2.52242
Leptotrichia sp. HMT 215	2.5007

### Sheet: Enriched in Cluster 4
Taxa	LDA Score (log10)
Fusobacterium nucleatum subsp. vincentii	3.93109
Fusobacterium sp. HMT 203	3.7831
Prevotella nigrescens	3.70977
Prevotella oris	3.63305
Alloprevotella tannerae	3.5256
Parvimonas micra	3.4947
Fusobacterium nucleatum subsp. animalis	3.47815
Bacteroidales [G-2] bacterium HMT 274	3.42974
Dialister invisus	3.37572
Saccharibacteria (TM7) [G-1] bacterium HMT 349	3.32605
Campylobacter gracilis	3.2792
Prevotella sp. HMT 313	3.25957
Shuttleworthia satelles	3.1882
Actinomyces israelii	3.10161
Fretibacterium sp. HMT 360	3.08693
Leptotrichia wadei	3.04083
Streptococcus gordonii	3.02319
Peptostreptococcaceae [XI][G-1] [Eubacterium] infirmum	3.01113
Prevotella sp. HMT 317	3.0017
Prevotella oralis	2.98756
Veillonellaceae [G-1] bacterium HMT 155	2.97591
Veillonella dispar	2.95948
Absconditabacteria (SR1) [G-1] bacterium HMT 345	2.95181
Peptostreptococcaceae [XI][G-9] [Eubacterium] brachy	2.91512
Prevotella oulorum	2.89089
Eikenella corrodens	2.87064
Dialister sp. HMT 119	2.86114
Streptococcus mutans	2.85243
Selenomonas noxia	2.81718
Actinomyces unclassified	2.81313
Megasphaera sp. HMT 123	2.81312
Selenomonas sp. HMT 136	2.78286
Prevotella denticola	2.77892
Capnocytophaga sp. HMT 338	2.77706
Selenomonas artemidis	2.77347
Solobacterium moorei	2.76878
Prevotella sp. HMT 292	2.75753
Veillonella parvula	2.72876
Saccharibacteria (TM7) [G-1] bacterium HMT 346	2.67513
Dialister pneumosintes	2.66187
Catonella morbi	2.61796
Treponema socranskii	2.57516
Prevotella sp. HMT 315	2.57459
Veillonellaceae [G-1] bacterium HMT 150	2.57408
Saccharibacteria (TM7) [G-5] bacterium HMT 356	2.57262
Stomatobaculum longum	2.57097
Prevotella buccae	2.55696
Anaeroglobus geminatus	2.53479
Oribacterium sp. HMT 078	2.51365
Campylobacter curvus	2.51354

### Sheet: Enriched in Cluster 5
Taxa	LDA Score (log10)
Fusobacterium nucleatum subsp. vincentii	4.05161
Alloprevotella tannerae	3.99047
Porphyromonas gingivalis	3.98441
Tannerella forsythia	3.94349
Fretibacterium sp. HMT 360	3.93926
Fretibacterium fastidiosum	3.83497
Bacteroidales [G-2] bacterium HMT 274	3.81006
Anaeroglobus geminatus	3.77878
Prevotella pleuritidis	3.70668
Prevotella nigrescens	3.70361
Streptococcus constellatus	3.64817
Parvimonas micra	3.62649
Porphyromonas endodontalis	3.59355
Treponema denticola	3.54829
Prevotella denticola	3.46373
Veillonellaceae [G-1] bacterium HMT 150	3.44023
Filifactor alocis	3.41846
Prevotella oris	3.39713
Dialister pneumosintes	3.39595
Fusobacterium nucleatum subsp. animalis	3.39097
Dialister invisus	3.38919
Treponema socranskii	3.35277
Peptostreptococcaceae [XI][G-9] [Eubacterium] brachy	3.34303
Fretibacterium sp. HMT 359	3.31974
Slackia exigua	3.27871
Anaerolineae [G-1] bacterium HMT 439	3.25893
Selenomonas sp. HMT 134	3.19672
Campylobacter gracilis	3.17103
Fretibacterium sp. HMT 362	3.16785
Treponema parvum	3.14492
Treponema maltophilum	3.09022
Prevotella oralis	3.08414
Treponema lecithinolyticum	3.05235
Megasphaera sp. HMT 123	3.03695
Veillonellaceae [G-1] bacterium HMT 145	3.02633
Saccharibacteria (TM7) [G-1] bacterium HMT 346	3.02534
Fretibacterium sp. HMT 358	3.02308
Atopobium sp. HMT 199	3.00757
Prevotella baroniae	3.00542
Saccharibacteria (TM7) [G-1] bacterium HMT 349	3.00186
Treponema medium	2.99688
Alloprevotella rava	2.98538
Mitsuokella sp. HMT 131	2.9808
Bulleidia extructa	2.97658
Peptostreptococcaceae [XI][G-6] [Eubacterium] nodatum	2.95074
Prevotella sp. HMT 292	2.93071
Peptostreptococcaceae [XI][G-5] [Eubacterium] saphenum	2.91208
Prevotella sp. HMT 526	2.89296
Mycoplasma salivarium	2.87715
Alloprevotella sp. HMT 308	2.86628
Ruminococcaceae [G-2] bacterium HMT 085	2.86182
Olsenella uli	2.85997
Prevotella sp. HMT 376	2.8498
Selenomonas sp. HMT 138	2.83812
Campylobacter sp. HMT 044	2.82953
Dialister sp. HMT 119	2.8117
Peptostreptococcaceae [XI][G-4] bacterium HMT 369	2.80643
Stomatobaculum sp. HMT 373	2.79724
Lactobacillus salivarius	2.775
Bacteroidetes [G-3] bacterium HMT 280	2.76798
Peptostreptococcaceae [XI][G-2] bacterium HMT 091	2.75606
Saccharibacteria (TM7) [G-1] bacterium HMT 957	2.74063
Prevotella dentalis	2.73251
Pseudoramibacter alactolyticus	2.72132
Selenomonas infelix	2.6917
Oribacterium sp. HMT 078	2.63714
Treponema sp. HMT 237	2.63514
Desulfobulbus sp. HMT 041	2.63109
Veillonellaceae [G-1] unclassified	2.58947
Peptostreptococcaceae [XI][G-7] [Eubacterium] yurii subsps. yurii & margaretiae	2.58176
Lachnospiraceae [G-8] bacterium HMT 500	2.5646
Mycoplasma faucium	2.55835
Saccharibacteria (TM7) [G-3] bacterium HMT 351	2.5553
Prevotella marshii	2.54812
Schaalia meyeri	2.51327

### Sheet: Enriched in Cluster 6
Taxa	LDA Score (log10)
Treponema denticola	4.05066
Porphyromonas gingivalis	3.99926
Fretibacterium fastidiosum	3.95803
Filifactor alocis	3.89647
Tannerella forsythia	3.84083
Alloprevotella tannerae	3.83277
Fretibacterium sp. HMT 360	3.77893
Treponema sp. HMT 237	3.76675
Saccharibacteria (TM7) [G-5] bacterium HMT 356	3.75136
Porphyromonas endodontalis	3.74118
Prevotella intermedia	3.73797
Fretibacterium sp. HMT 362	3.64591
Anaeroglobus geminatus	3.54886
Fretibacterium sp. HMT 359	3.54591
Treponema socranskii	3.52242
Treponema sp. HMT 927	3.47437
Prevotella multiformis	3.47393
Dialister invisus	3.4679
Prevotella denticola	3.45728
Peptostreptococcaceae [XI][G-5] [Eubacterium] saphenum	3.40279
Campylobacter rectus	3.3915
Bacteroidaceae [G-1] bacterium HMT 272	3.3862
Selenomonas sputigena	3.31418
Dialister pneumosintes	3.27121
Saccharibacteria (TM7) [G-1] bacterium HMT 349	3.2708
Treponema maltophilum	3.26641
Veillonellaceae [G-1] bacterium HMT 150	3.25193
Selenomonas sp. HMT 134	3.24724
Prevotella sp. HMT 304	3.23515
Treponema sp. HMT 258	3.20988
Bacteroidales [G-2] bacterium HMT 274	3.18051
Streptococcus constellatus	3.16297
Alloprevotella rava	3.14821
Desulfovibrio sp. HMT 040	3.14536
Peptostreptococcaceae [XI][G-1] bacterium HMT 383	3.11469
Fretibacterium sp. HMT 358	3.09173
Prevotellaceae unclassified	3.0826
Mollicutes [G-1] bacterium HMT 504	3.07995
Saccharibacteria (TM7) [G-1] bacterium HMT 346	3.07862
Treponema sp. HMT 262	3.04912
Bacteroidetes [G-3] bacterium HMT 280	3.04106
Treponema unclassified	3.03244
Fretibacterium sp. HMT 361	3.02246
Treponema sp. HMT 517	3.01489
Treponema sp. HMT 238	3.00971
Lachnospiraceae [G-8] bacterium HMT 500	3.00464
Mycoplasma faucium	2.9844
Bacteroidetes [G-5] bacterium HMT 511	2.98099
Peptostreptococcaceae [XI][G-6] [Eubacterium] nodatum	2.96755
Treponema sp. HMT 234	2.96559
Clostridiales [F-1][G-1] bacterium HMT 093	2.96083
Prevotella sp. HMT 292	2.94905
Treponema medium	2.94156
Treponema sp. HMT 256	2.93163
Prevotella sp. HMT 443	2.93029
Peptostreptococcaceae [XI][G-2] bacterium HMT 091	2.92677
Prevotella fusca	2.9178
Lachnospiraceae [XIV] unclassified	2.90349
Clostridiales unclassified	2.89954
Treponema sp. HMT 951	2.89196
Bacteroidetes [G-3] bacterium HMT 281	2.86824
Prevotella sp. HMT 376	2.8676
Johnsonella sp. HMT 166	2.85497
Peptostreptococcaceae [XI][G-4] bacterium HMT 369	2.84799
Treponema parvum	2.83939
Peptoniphilaceae unclassified	2.82926
Prevotella pleuritidis	2.82447
Peptoniphilaceae [G-1] bacterium HMT 113	2.81299
Catonella morbi	2.80793
Veillonellaceae [G-1] bacterium HMT 135	2.8073
Treponema sp. HMT 257	2.80285
Treponema amylovorum	2.79706
Mollicutes [G-2] bacterium HMT 906	2.79279
Prevotella sp. HMT 526	2.79098
Saccharibacteria (TM7) [G-4] bacterium HMT 355	2.78962
Treponema vincentii	2.78175
Campylobacter sp. HMT 044	2.74057
Veillonellaceae [G-1] bacterium HMT 155	2.71088
Lachnoanaerobaculum sp. HMT 083	2.68705
Treponema sp. HMT 247	2.68564
Bacteroidetes [G-5] bacterium HMT 505	2.67755
Treponema lecithinolyticum	2.67485
Bacteroidetes [G-3] bacterium HMT 503	2.63948
Selenomonas sp. HMT 442	2.62543
Treponema putidum	2.62364
Peptostreptococcaceae [XI][G-9] [Eubacterium] brachy	2.6228
Pseudoramibacter alactolyticus	2.62266
Treponema sp. HMT 270	2.62189
Megasphaera sp. HMT 123	2.60264
Bacteroides zoogleoformans	2.58995
Desulfomicrobium orale	2.57804
Prevotella sp. HMT 301	2.5709
Prevotella sp. HMT 315	2.56552
Peptoniphilaceae [G-2] bacterium HMT 790	2.55635
Schaalia cardiffensis	2.55412
Prevotella melaninogenica	2.55174
Bacteroides heparinolyticus	2.54502
Prevotella baroniae	2.52902
Stomatobaculum sp. HMT 373	2.52147
Porphyromonas uenonis	2.52068
Bacteroidetes unclassified	2.51977

### Sheet: Enriched in Cluster 7
Taxa	LDA Score (log10)
Prevotella nigrescens	3.64596
Selenomonas sputigena	3.59583
Saccharibacteria (TM7) [G-1] bacterium HMT 349	3.41975
Prevotella sp. HMT 317	3.38409
Saccharibacteria (TM7) [G-1] bacterium HMT 346	3.37891
Fusobacterium nucleatum subsp. polymorphum	3.34114
Alloprevotella tannerae	3.25178
Capnocytophaga granulosa	3.24843
Capnocytophaga leadbetteri	3.22584
Campylobacter rectus	3.1997
Bacteroidales [G-2] bacterium HMT 274	3.18656
Prevotella sp. HMT 472	3.18361
Sneathia unclassified	3.1792
Fretibacterium sp. HMT 360	3.14974
Gemella morbillorum	3.13885
Prevotella sp. HMT 475	3.125
Catonella morbi	3.10453
Leptotrichia wadei	3.08897
Porphyromonas endodontalis	3.05716
Selenomonas noxia	3.05517
Lachnospiraceae [G-3] bacterium HMT 100	3.04811
Prevotella maculosa	3.04176
Selenomonas infelix	2.98427
Treponema parvum	2.95902
Arachnia propionica	2.95667
Betaproteobacteria unclassified	2.95409
Prevotella oris	2.91165
Actinomyces israelii	2.87473
Schaalia sp. HMT 178	2.87432
Saccharibacteria (TM7) [G-5] bacterium HMT 356	2.8735
Alloprevotella sp. HMT 912	2.86354
Treponema socranskii	2.82532
Peptostreptococcaceae [XI][G-7] [Eubacterium] yurii subsps. yurii & margaretiae	2.81652
Lachnoanaerobaculum saburreum	2.81331
Aggregatibacter sp. HMT 513	2.7957
Leptotrichia buccalis	2.78853
Selenomonas sp. HMT 134	2.78508
Tannerella forsythia	2.76587
Prevotella marshii	2.7621
Ruminococcaceae [G-2] bacterium HMT 085	2.75469
Absconditabacteria (SR1) [G-1] bacterium HMT 345	2.74233
Centipeda periodontii	2.74092
Cardiobacterium valvarum	2.72994
Prevotella sp. HMT 315	2.6857
Dialister pneumosintes	2.6826
Bergeyella sp. HMT 907	2.67862
Prevotella sp. HMT 301	2.67302
Haemophilus influenzae	2.65309
Campylobacter concisus	2.63913
Peptostreptococcaceae [XI][G-4] bacterium HMT 369	2.6369
Solobacterium moorei	2.63582
Neisseria elongata	2.62659
Kingella sp. HMT 012	2.62043
Veillonella sp. HMT 780	2.61943
Cardiobacterium hominis	2.58548
Treponema maltophilum	2.55488
Actinomyces naeslundii	2.53577
Prevotella oulorum	2.53391
Veillonellaceae [G-1] unclassified	2.52152

### Sheet: Enriched in Cluster 8
Taxa	LDA Score (log10)
Prevotella intermedia	3.9165
Alloprevotella tannerae	3.80849
Treponema denticola	3.6886
Saccharibacteria (TM7) [G-5] bacterium HMT 356	3.6696
Selenomonas sputigena	3.65371
Porphyromonas endodontalis	3.63184
Filifactor alocis	3.54691
Fretibacterium fastidiosum	3.54569
Saccharibacteria (TM7) [G-1] bacterium HMT 349	3.54113
Fretibacterium sp. HMT 360	3.49232
Treponema sp. HMT 237	3.45048
Tannerella forsythia	3.44334
Campylobacter rectus	3.3851
Prevotella sp. HMT 317	3.36799
Fusobacterium sp. HMT 370	3.33862
Dialister pneumosintes	3.30603
Prevotella denticola	3.2779
Treponema socranskii	3.26268
Saccharibacteria (TM7) [G-1] bacterium HMT 346	3.24431
Catonella morbi	3.23406
Saccharibacteria (TM7) [G-2] bacterium HMT 350	3.19318
Lachnospiraceae [G-2] bacterium HMT 096	3.19072
Bacteroidetes [G-5] bacterium HMT 511	3.16338
Peptococcus sp. HMT 168	3.11316
Prevotella sp. HMT 304	3.09443
Prevotella nigrescens	3.06572
Selenomonas sp. HMT 134	3.05185
Anaeroglobus geminatus	3.05158
Dialister invisus	3.03426
Bacteroidales [G-2] bacterium HMT 274	3.0291
Veillonellaceae [G-1] bacterium HMT 150	3.01947
Treponema maltophilum	2.99192
Alloprevotella rava	2.96361
Prevotella sp. HMT 301	2.94865
Veillonellaceae [G-1] bacterium HMT 155	2.93206
Selenomonas sp. HMT 126	2.89717
Peptostreptococcaceae [XI][G-2] bacterium HMT 091	2.89505
Peptostreptococcaceae [XI][G-5] [Eubacterium] saphenum	2.89025
Prevotella sp. HMT 443	2.88394
Leptotrichia buccalis	2.81615
Prevotella pallens	2.81569
Lachnospiraceae [G-8] bacterium HMT 500	2.80957
Prevotella sp. HMT 292	2.79799
Peptostreptococcaceae [XI][G-9] [Eubacterium] brachy	2.78265
Peptostreptococcaceae [XI][G-4] bacterium HMT 369	2.765
Schaalia cardiffensis	2.75766
Prevotella enoeca	2.74765
Selenomonas infelix	2.71847
Treponema sp. HMT 238	2.709
Bacteroidetes [G-3] bacterium HMT 365	2.69155
Treponema sp. HMT 257	2.67538
Treponema amylovorum	2.67512
Fretibacterium sp. HMT 362	2.67506
Treponema sp. HMT 951	2.67305
Absconditabacteria (SR1) [G-1] bacterium HMT 345	2.66878
Ruminococcaceae [G-1] bacterium HMT 075	2.65474
Leptotrichia hongkongensis	2.64696
Streptococcus sinensis	2.64284
Peptococcus sp. HMT 167	2.64161
Veillonellaceae [G-1] bacterium HMT 483	2.61769
Aggregatibacter sp. HMT 513	2.59278
Johnsonella sp. HMT 166	2.59025
Bacteroidetes [G-3] bacterium HMT 280	2.57806
Treponema parvum	2.57576
Bacteroidetes [G-3] bacterium HMT 503	2.57111
Olsenella uli	2.54284
Prevotella sp. HMT 315	2.53801
Fretibacterium sp. HMT 359	2.53474
Bulleidia extructa	2.51972
