## Supplementary Table S5 for "A population-scale landscape of the subgingival microbiome reveals divergent routes to periodontal dysbiosis"

### Sheet: Sheet1
Sample_ID	Patient ID	Periodontal status	Max PD (mm)	Mean PD (mm)	Max CAL (mm)	Mean CAL (mm)	Number of sites with PD ≥ 5mm	Percentage of sites with PD ≥ 5mm	Max ACH (mm)	Mean ACH (mm)	Gingival bleeding (%)	Number of lost teeth
MP13685	5231	Periodontitis - High Mean PD	9.4	3.048	9.4	3.3613	16	10.67	5.63	1.99	9.33	3
MP17700	6065	Periodontitis - High Mean PD	6.8	2.5609	9.8	3.3159	6	4.35	6.02	2.42	97.1	5
MP13337	4225	Periodontitis - High Mean PD	7	2.7875	7	3.0465	7	4.86	4.25	1.89	0	4
MP18200	7003	Periodontitis - High Mean PD	8.6	3.0643	11.6	5.5405	9	10.71	7.05	2.63	95.56	14
MP11341	6854	Periodontitis - High Mean PD	9.4	3.075	10.4	3.3873	10	6.94	4.87	1.69	76.39	4
MP17118	6618	Periodontitis - High Mean PD	7.4	3.5092	8.4	3.7227	16	13.45	11.97	2.03	53.62	5
MP18936	5698	Periodontitis - High Mean PD	8.8	3.4258	12.6	4.1032	6	19.35	13.16	3.05	23.61	4
MP18894	2091	Periodontitis - Medium Mean PD	6.1	2.158	7.1	2.178	3	2	4.73	2.03	38.67	3
MP19444	2036	Periodontitis - Medium Mean PD	5.6	2.2938	6.4	2.8758	1	0.62			24.69	1
MP19957	7105	Periodontitis - Medium Mean PD	5.2	2.1625	10.2	3.9333	1	1.04	10.71	1.98	45.83	13
MP12177	6393	Periodontitis - Medium Mean PD	5.6	2.2698	5.6	2.5433	3	2.38	6.97	1.74	7.94	7
MP14574	5559	Periodontitis - Medium Mean PD	5.2	2.3832	5.4	2.5047	2	1.87	4.65	1.68	0	9
MP16150	5092	Periodontitis - Medium Mean PD	5	2.1128	5	2.0872	2	1.28	4.88	2.27	12.82	2
MP19464	4523	Periodontitis - Medium Mean PD	5	2.1605	6	3.1111	1	0.62	4.44	2.27	54.32	1
MP19716	4990	Periodontitis - Medium Mean PD	5.2	2.258	5.6	2.3691	1	0.62	3.26	1.89	46.91	1
MP11157	2787	Periodontitis - Medium Mean PD	8.8	2.2105	6.8	2.1816	4	3.51	4.27	1.58	68.42	9
MP13190	3664	Periodontitis - Medium Mean PD	6.2	2.3655	6.2	2.5862	5	3.45	4.15	1.92	96.15	2
MP19049	5123	Periodontitis - Medium Mean PD	5.4	2.3274	6.6	2.9702	2	1.19	6.77	2.84	8.33	0
MP10284	3845	Periodontitis - Medium Mean PD	6.4	2.3272	5.4	2.2284	3	1.85	2.32	0.95	29.63	1
MP11830	3058	Periodontitis - Medium Mean PD	10.2	2.1348	10.2	3.6879	9	6.82	8.08	2.93	36.36	6
MP18916	4955	Periodontitis - Medium Mean PD	5.2	2.169	5.2	2.2345	1	0.6	3.53	1.74	17.86	0
MP19897	2062	Periodontitis - Medium Mean PD	6.2	2.2889	6.2	2.4123	9	5.56	4.37	2.01	11.11	1
MP16527	7041	Periodontitis - Medium Mean PD	5.2	2.264	5.8	2.444	1	0.67	3.65	1.75	41.33	3
MP10222	1244	Periodontitis - Medium Mean PD	5.2	2.1208	5.2	1.4131	1	0.6	3.75	2.29	15.48	0
MP13110	1654	Periodontitis - Medium Mean PD	5.6	2.1586	5.6	1.5549	1	0.62	4.41	1.72	49.38	1
MP16000	3788	Periodontitis - Medium Mean PD	7.8	2.4714	7.8	2.6619	6	3.57	4.54	2.61	41.67	0
MP19705	4376	Periodontitis - Medium Mean PD	5.8	2.1319	6.8	2.2847	2	1.39	2.25	0.92	22.22	4
MP10328	2043	Periodontitis - Medium Mean PD	8.2	2.4302	11.2	2.8746	4	3.17			22.22	7
MP17241	1617	Periodontitis - Medium Mean PD	7	2.4507	9	3.2107	5	3.33	5	1.96	20	3
MP19318	4436	Periodontitis - Medium Mean PD	5.2	2.3625	4	1.7722	1	0.69	3.31	1.31	55.56	4
MP12361	6891	Periodontitis - Medium Mean PD	5.2	2.2333	6.8	2.4547	3	2	4.39	1.38	2.67	3
MP11486	7081	Periodontitis - Medium Mean PD	5.4	2.2265	6.4	3.253	1	1.2	6.1	1.58	69.05	14
MP10173	2842	Periodontitis - Medium Mean PD	10	2.3867	10	2.4893	12	8	6.3	1.93	14.67	3
MP12444	4550	Periodontitis - Medium Mean PD	5.2	2.2262	5.2	2.256	1	0.6	3.38	1.95	20.24	0
MP13468	6675	Periodontitis - Medium Mean PD	6.4	2.2736	6.4	2.6709	1	0.69	3.62	1.84	61.11	4
MP17836	4654	Periodontitis - Medium Mean PD	5	2.1762	5	2.1345	1	0.6	4.28	2.01	4.76	0
MP11575	4295	Periodontitis - Low Mean PD	6	2.0053	6.6	2.0653	1	0.67	5.81	1.92	13.33	3
MP13100	5068	Periodontitis - Low Mean PD	8.4	2.0367	6.4	2.3111	3	2.5	5.19	1.74	66.67	8
MP10703	4738	Periodontitis - Low Mean PD	5	2	5	2.0727	2	1.3	4.01	1.95	0	0
MP11366	6035	Periodontitis - Low Mean PD	8	1.7545	9	2.1333	2	1.52	4.17	2.07	39.39	6
MP12980	6714	Periodontitis - Low Mean PD	5.4	1.8893	5.4	2.0093	1	0.67	3.95	1.72	73.33	3
MP11007	5715	Periodontitis - Low Mean PD	7.2	1.8062	7.2	1.8062	4	2.47	2.41	1.31	0	1
MP11764	2846	Periodontitis - Low Mean PD	6.2	1.8947	8.6	2.6244	4	3.05	5.55	1.95	71.21	6
MP13309	2059	Periodontitis - Low Mean PD	5.7	1.6174	7.3	2.0871	1	0.76	5.07	2.15	13.64	6
MP17435	1236	Periodontitis - Low Mean PD	6.2	1.7887	5.9	1.8185	4	2.38	3.29	1.51	5.95	0
MP16933	5967	Periodontitis - Low Mean PD	6.6	1.981	6.6	2.4061	1	0.6	4.32	2.56	47.62	0
MP17925	1417	Periodontitis - Low Mean PD	5.6	2.0637	6.2	2.0577	3	1.79	5.53	2.04	27.38	0
MP10765	2647	Periodontitis - Low Mean PD	5	1.9315	5	2.4037	1	0.93	3.88	1.46	46.3	10
MP11533	2212	Periodontitis - Low Mean PD	7.6	1.9489	11.6	4.0267	2	2.22	4.58	1.22	33.33	13
MP12932	1123	Periodontitis - Low Mean PD	5	1.8147	8	2.6613	2	1.33	6.18	1.97	28	3
MP11142	1208	Periodontitis - Low Mean PD	6.5	2.0914	9.1	2.8321	7	4.32	5.11	2.79	1.23	1
MP12571	1351	Periodontitis - Low Mean PD	5	2.0357	5	2.0417	1	0.6	4.14	1.61	19.05	0
MP19016	2573	Periodontitis - Low Mean PD	7.6	1.4917	10	1.956	3	1.79			3.57	0
MP19796	2977	Periodontitis - Low Mean PD	5.2	1.6333	5.2	2.2242	1	1.52	4.93	1.27	27.27	17
MP15620	5469	Periodontitis - Low Mean PD	7.6	2.1024	7.6	2.1917	5	2.98	3.71	1.34	4.76	0
MP16275	3415	Periodontitis - Low Mean PD	6.7	1.8038	8.7	2.1487	2	1.28	5.14	2.31	11.54	2
MP17309	2778	Periodontitis - Low Mean PD	6.8	1.6972	7.8	1.4917	2	1.85	7.82	1.26	5.56	10
MP18250	6787	Periodontitis - Low Mean PD	5.2	1.3958	7.2	1.8611	1	0.69	3.44	1.51	9.72	4
MP10678	4610	Periodontitis - Low Mean PD	6	1.9037	6	1.7679	1	0.62	3.59	1.33	22.22	1
MP15966	1410	Periodontitis - Low Mean PD	5.3	1.4472	6.3	1.6083	1	0.69	4.18	1.78	15.28	4
MP16164	4668	Periodontitis - Low Mean PD	5.4	1.8238	5.4	1.8476	1	0.6	2.56	1.06	7.14	0
MP17530	5766	Periodontitis - Low Mean PD	5.2	2.0283	7	2.2982	1	0.83	6.95	1.8	41.67	8
MP19609	1688	Periodontitis - Low Mean PD	7.2	1.81	7.2	1.9183	5	4.17	8.89	1.99	8.33	8
MP19610	6712	Periodontitis - Low Mean PD	6	1.8467	14.6	3.005	2	1.67	5.9	2.42	28.33	8
MP13075	5886	Periodontitis - Low Mean PD	5.6	2.0595	5.2	2.3333	2	1.19	4.38	1.28	75	0
MP15729	1409	Periodontitis - Low Mean PD	6.8	1.5804	6.8	1.6577	3	1.79	5.49	2.13	5.95	0
MP19567	1876	Periodontitis - Low Mean PD	5	1.4802	5	1.5543	1	0.62	3.47	1.31	6.17	1
MP10726	1906	Periodontitis - Low Mean PD	5.2	1.7628	5.8	2.3077	1	0.64	4.96	1.85	42.31	2
MP15908	1443	Periodontitis - Low Mean PD	5.6	2.0469	4.6	1.9975	1	0.62	3.37	2.15	45.68	1
MP17602	2840	Periodontitis - Low Mean PD	5.4	2.0333	5.4	2.491	1	0.64	3.93	1.9	41.03	2
MP11261	1442	Periodontitis - Low Mean PD	10.8	1.6568	10.8	1.7988	5	3.09	5.21	2.02	1.23	1
MP10342	4964	Periodontitis - Low Mean PD	6.2	1.7597	7.2	1.9386	1	0.69			52.78	4
MP12363	4260	Periodontitis - Low Mean PD	5.6	1.7173	4.8	1.4975	2	1.23	3.54	1.92	30.86	1
MP13338	3628	Periodontitis - Low Mean PD	6	1.6533	9.2	1.9897	2	1.67	3.87	1.14	12.7	7
MP17834	3460	Periodontitis - Low Mean PD	6.4	1.7115	6.4	2.3269	2	1.28	5.9	2.26	3.85	2
MP10662	3537	Periodontitis - Low Mean PD	8.2	1.8735	8.2	2.3077	3	1.85	4.97	2.87	27.16	1
MP14532	3950	Periodontitis - Low Mean PD	5	2.0704	6	2.3198	1	0.62	3.33	1.54	37.04	1
MP12026	1464	Periodontitis - Low Mean PD	6.6	1.9863	8.6	2.5574	4	2.38	5.26	2.5	11.9	0
MP14047	4599	Periodontitis - Low Mean PD	8.2	1.6175	10.2	2.0857	2	1.59	8.13	1.56	14.29	7
