## Supplementary Table S6 for "A population-scale landscape of the subgingival microbiome reveals divergent routes to periodontal dysbiosis"

### Sheet: Sheet1
Sample_ID	Patient ID	Periodontal status	Max PD (mm)	Mean PD (mm)	Max CAL (mm)	Mean CAL (mm)	Number of sites with PD ≥ 5mm	Percentage of sites with PD ≥ 5mm	Max ACH (mm)	Mean ACH (mm)	Gingival bleeding (%)	Number of lost teeth
MP15271	4667	Health	3.4	1.7274	5.4	1.7929	0	0	4.3	1.86	11.9	0
MP18874	1580	Health	4.9	2.4152	8	4.2788	0	0	8.16	2	15.15	17
MP10188	7053	Health	3.8	1.9347	5.2	2.2125	0	0	5.09	1.5	13.89	4
MP13362	6069	Health	2.4	1.7333	2.4	2.0667	0	0			14.81	10
MP13633	4476	Gingivitis	4.4	1.8988	4	1.4155	0	0	2.92	1.57	59.52	0
MP11794	2358	Gingivitis	4.8	2.2292	8.4	3.3854	0	0			29.17	12
MP16550	4906	Gingivitis	3.4	1.6667	3.4	0.9621	0	0			21.74	5
MP18634	1218	Gingivitis	3	1.3754	7.2	1.9579	0	0	7.57	1.42	45.61	9
MP12155	7075	Gingivitis	4.4	1.8627	7.8	3.3325	0	0	7.14	1.82	33.33	14
MP15765	1649	Gingivitis	4.8	2.025	5.8	2.3167	0	0	9.75	3.35	20	8
MP18697	3273	Gingivitis	3.8	2.0104	6.8	1.7727	0	0	4.7	2.55	23.08	2
MP12442	6278	Gingivitis	4.2	2.0369	8.4	2.8369	0	0	5.44	1.28	93.55	17
MP13863	2540	Gingivitis	3	1.4333	3.6	1.5762	0	0			20.24	0
MP15754	7090	Gingivitis	5	1.7686	4.6	2.1204	1	0.98	7.31	1.52	27.45	11
